# Gut metagenomes of Asian octogenarians reveal metabolic potential expansion and distinct microbial species associated with aging phenotypes

**DOI:** 10.1101/2024.07.08.602612

**Authors:** Aarthi Ravikrishnan, Indrik Wijaya, Eileen Png, Kern Rei Chng, Eliza Ho Xin Pei, Amanda Ng Hui Qi, Ahmad Nazri Mohamed Naim, Jean-Sebastien Gounot, Guan Shou Ping, Hanqing Jasinda Lee, Guan Lihuan, Li Chenhao, Jayce Koh Jia Yu, Paola Florez de Sessions, Woon-Puay Koh, Lei Feng, Tze Pin Ng, Anis Larbi, Andrea B. Maier, Brian Kennedy, Niranjan Nagarajan

**Author notes:** Joint First Authors (Aarthi Ravikrishnan, Indrik Wijaya).

## Abstract

While rapid demographic changes in Asia are driving the incidence of chronic diseases related to aging, the limited availability of high-quality *in vivo* data hampers our ability to understand complex multi-factorial contributions, including gut microbial, to healthy aging. Leveraging the availability of a well-phenotyped cohort of community-living octogenarians in Singapore, we used deep shotgun metagenomic sequencing to do high-resolution taxonomic and functional characterization of their gut microbiomes (n=234). Joint species-level analysis with other Asian cohorts identified a distinct age-associated shift in Asian gut metagenomes, characterized by a reduction in microbial richness, and enrichment of specific *Alistipes* and *Bacteroides* species (e.g. *Alistipes shahii* and *Bacteroides xylanisolvens*). Functional pathway analysis confirmed that these changes correspond to a metabolic potential expansion in aging towards alternate pathways that synthesize and utilize amino-acid precursors, relative to the dominant microbial guilds that typically produce butyrate in the gut from pyruvate (e.g. *Faecalibacterium prausnitzii, Roseburia inulinivorans*). Extending these observations to key clinical markers helped identify >10 robust gut microbial associations to inflammation, cardiometabolic and liver health, including potential probiotic species such as *Parabacteroides goldsteinii* and pathobionts such as *Klebsiella pneumoniae*, highlighting the role of the microbiome as biomarkers and potential intervention targets for promoting healthy aging.
