## Supplementary Data File 1 for "Gut metagenomes of Asian octogenarians reveal metabolic potential expansion and distinct microbial species associated with aging phenotypes"

### Sheet: Metadata
Subject ID	Age (in years)	Gender	Ethnicity	Cohort	Sequencer
MBS1215	80	Female	Chinese	SG90	Illumina HiSeq 2500
MBS1216	79	Female	Chinese	SG90	Illumina HiSeq 2500
MBS1217	79	Female	Chinese	SG90	Illumina HiSeq 2500
MBS1218	80	Female	Chinese	SG90	Illumina HiSeq 2500
MBS1219	87	Female	Chinese	SG90	Illumina HiSeq 2500
MBS1220	80	Male	Chinese	SG90	Illumina HiSeq 2500
MBS1221	78	Male	Malay	SG90	Illumina HiSeq 2500
MBS1222	78	Male	Chinese	SG90	Illumina HiSeq 2500
MBS1223	79	Female	Chinese	SG90	Illumina HiSeq 2500
MBS1224	79	Male	Malay	SG90	Illumina HiSeq 2500
MBS1225	77	Female	Malay	SG90	Illumina HiSeq 2500
MBS1226	78	Female	Chinese	SG90	Illumina HiSeq 2500
MBS1227	79	Female	Chinese	SG90	Illumina HiSeq 2500
MBS1228	77	Female	Chinese	SG90	Illumina HiSeq 2500
MBS1229	80	Male	Malay	SG90	Illumina HiSeq 2500
MBS1230	80	Male	Chinese	SG90	Illumina HiSeq 2500
MBS1231	80	Female	Chinese	SG90	Illumina HiSeq 2500
MBS1232	88	Female	Chinese	SG90	Illumina HiSeq 2500
MBS1233	84	Male	Chinese	SG90	Illumina HiSeq 2500
MBS1234	91	Female	Chinese	SG90	Illumina HiSeq 2500
MBS1235	84	Male	Chinese	SG90	Illumina HiSeq 2500
MBS1236	87	Female	Chinese	SG90	Illumina HiSeq 2500
MBS1237	86	Female	Chinese	SG90	Illumina HiSeq 2500
MBS1238	87	Male	Chinese	SG90	Illumina HiSeq 2500
MBS1239	85	Male	Chinese	SG90	Illumina HiSeq 2500
MBS1240	91	Female	Chinese	SG90	Illumina HiSeq 2500
MBS1241	87	Female	Chinese	SG90	Illumina HiSeq 2500
MBS1242	90	Female	Chinese	SG90	Illumina HiSeq 2500
MBS1243	89	Male	Chinese	SG90	Illumina HiSeq 2500
MBS1244	86	Male	Malay	SG90	Illumina HiSeq 2500
MBS1245	86	Female	Malay	SG90	Illumina HiSeq 2500
MBS1246	86	Male	Indian	SG90	Illumina HiSeq 2500
MBS1247	86	Female	Chinese	SG90	Illumina HiSeq 2500
MBS1248	91	Female	Chinese	SG90	Illumina HiSeq 2500
MBS1249	89	Female	Chinese	SG90	Illumina HiSeq 2500
MBS1250	88	Female	Indian	SG90	Illumina HiSeq 2500
MBS1251	88	Female	Chinese	SG90	Illumina HiSeq 2500
MBS1252	90	Female	Indian	SG90	Illumina HiSeq 2500
MBS1253	87	Female	Chinese	SG90	Illumina HiSeq 2500
MBS1254	89	Female	Chinese	SG90	Illumina HiSeq 2500
MBS1255	86	Female	Chinese	SG90	Illumina HiSeq 2500
MBS1256	92	Female	Chinese	SG90	Illumina HiSeq 2500
MBS1257	86	Male	Chinese	SG90	Illumina HiSeq 2500
MBS1258	86	Male	Chinese	SG90	Illumina HiSeq 2500
MBS1259	85	Female	Chinese	SG90	Illumina HiSeq 2500
MBS1260	96	Male	Chinese	SG90	Illumina HiSeq 2500
MBS1261	87	Female	Chinese	SG90	Illumina HiSeq 2500
MBS1262	87	Female	Chinese	SG90	Illumina HiSeq 2500
MBS1263	85	Male	Chinese	SG90	Illumina HiSeq 2500
MBS1264	88	Female	Chinese	SG90	Illumina HiSeq 2500
MBS1433	88	Female	Chinese	SG90	Illumina HiSeq X
MBS1434	91	Female	Chinese	SG90	Illumina HiSeq X
MBS1435	87	Female	Chinese	SG90	Illumina HiSeq X
MBS1436	89	Female	Chinese	SG90	Illumina HiSeq X
MBS1437	85	Female	Indian	SG90	Illumina HiSeq X
MBS1438	86	Female	Chinese	SG90	Illumina HiSeq X
MBS1439	87	Female	Chinese	SG90	Illumina HiSeq X
MBS1440	87	Female	Chinese	SG90	Illumina HiSeq X
MBS1441	93	Male	Chinese	SG90	Illumina HiSeq X
MBS1442	93	Male	Chinese	SG90	Illumina HiSeq X
MBS1443	85	Male	Chinese	SG90	Illumina HiSeq X
MBS1444	88	Female	Chinese	SG90	Illumina HiSeq X
MBS1445	86	Male	Others	SG90	Illumina HiSeq X
MBS1446	90	Female	Chinese	SG90	Illumina HiSeq X
MBS1447	89	Female	Chinese	SG90	Illumina HiSeq X
MBS1448	86	Female	Chinese	SG90	Illumina HiSeq X
MBS1449	90	Male	Chinese	SG90	Illumina HiSeq X
MBS1450	87	Male	Chinese	SG90	Illumina HiSeq X
MBS1451	89	Female	Chinese	SG90	Illumina HiSeq X
MBS1452	86	Male	Chinese	SG90	Illumina HiSeq X
MBS1453	89	Male	Chinese	SG90	Illumina HiSeq X
MBS1454	85	Male	Chinese	SG90	Illumina HiSeq X
MBS1455	85	Female	Chinese	SG90	Illumina HiSeq X
MBS1456	89	Female	Chinese	SG90	Illumina HiSeq X
MBS1457	86	Female	Chinese	SG90	Illumina HiSeq X
MBS1458	94	Female	Chinese	SG90	Illumina HiSeq X
MBS1459	88	Female	Chinese	SG90	Illumina HiSeq X
MBS1460	88	Female	Chinese	SG90	Illumina HiSeq X
MBS1461	87	Female	Chinese	SG90	Illumina HiSeq X
MBS1462	86	Female	Indian	SG90	Illumina HiSeq X
MBS1463	85	Female	Others	SG90	Illumina HiSeq X
MBS1464	85	Female	Chinese	SG90	Illumina HiSeq X
MBS1465	85	Male	Chinese	SG90	Illumina HiSeq X
MBS1466	91	Female	Others	SG90	Illumina HiSeq X
MBS1467	92	Female	Chinese	SG90	Illumina HiSeq X
MBS1468	88	Male	Chinese	SG90	Illumina HiSeq X
MBS1469	86	Male	Chinese	SG90	Illumina HiSeq X
MBS1470	90	Female	Chinese	SG90	Illumina HiSeq X
MBS1471	86	Female	Chinese	SG90	Illumina HiSeq X
MBS1472	90	Male	Chinese	SG90	Illumina HiSeq X
MBS1473	87	Male	Chinese	SG90	Illumina HiSeq X
MBS1474	87	Male	Chinese	SG90	Illumina HiSeq X
MBS1475	89	Female	Chinese	SG90	Illumina HiSeq X
MBS1476	85	Male	Others	SG90	Illumina HiSeq X
MBS1477	88	Male	Chinese	SG90	Illumina HiSeq X
MBS1478	86	Male	Chinese	SG90	Illumina HiSeq X
MBS1479	87	Female	Chinese	SG90	Illumina HiSeq X
MBS1480	87	Female	Chinese	SG90	Illumina HiSeq X
MBS1481	86	Female	Chinese	SG90	Illumina HiSeq X
MBS1482	87	Male	Chinese	SG90	Illumina HiSeq X
MBS1483	90	Male	Chinese	SG90	Illumina HiSeq X
MBS1484	93	Female	Chinese	SG90	Illumina HiSeq X
MBS1485	89	Female	Chinese	SG90	Illumina HiSeq X
MBS1486	85	Female	Chinese	SG90	Illumina HiSeq X
MBS1487	93	Female	Chinese	SG90	Illumina HiSeq X
MBS1488	89	Male	Chinese	SG90	Illumina HiSeq X
MBS1489	87	Female	Chinese	SG90	Illumina HiSeq X
MBS1490	94	Female	Chinese	SG90	Illumina HiSeq X
MBS1491	88	Female	Chinese	SG90	Illumina HiSeq X
MBS1492	85	Female	Chinese	SG90	Illumina HiSeq X
MBS1493	88	Female	Chinese	SG90	Illumina HiSeq X
MBS1494	85	Female	Chinese	SG90	Illumina HiSeq X
MBS1495	87	Female	Chinese	SG90	Illumina HiSeq X
MBS1496	87	Male	Chinese	SG90	Illumina HiSeq X
MBS1497	87	Male	Chinese	SG90	Illumina HiSeq X
MBS1498	89	Female	Chinese	SG90	Illumina HiSeq X
MBS1499	87	Female	Chinese	SG90	Illumina HiSeq X
MBS1500	87	Female	Chinese	SG90	Illumina HiSeq X
MBS1501	88	Female	Chinese	SG90	Illumina HiSeq X
MBS1502	88	Male	Chinese	SG90	Illumina HiSeq X
MBS1503	86	Male	Chinese	SG90	Illumina HiSeq X
MBS1504	88	Male	Chinese	SG90	Illumina HiSeq X
MBS1505	86	Male	Chinese	SG90	Illumina HiSeq X
MBS1506	89	Female	Chinese	SG90	Illumina HiSeq X
MBS1507	87	Female	Chinese	SG90	Illumina HiSeq X
MBS1508	91	Female	Chinese	SG90	Illumina HiSeq X
MBS1509	86	Male	Chinese	SG90	Illumina HiSeq X
MBS1510	87	Female	Chinese	SG90	Illumina HiSeq X
MBS1511	96	Female	Chinese	SG90	Illumina HiSeq X
MBS1512	87	Female	Others	SG90	Illumina HiSeq X
MBS1513	86	Male	Chinese	SG90	Illumina HiSeq X
MBS1514	88	Female	Chinese	SG90	Illumina HiSeq X
MBS1515	89	Female	Chinese	SG90	Illumina HiSeq X
MBS1516	88	Male	Chinese	SG90	Illumina HiSeq X
MBS1517	90	Male	Chinese	SG90	Illumina HiSeq X
MBS1518	87	Male	Chinese	SG90	Illumina HiSeq X
MBS1519	87	Female	Chinese	SG90	Illumina HiSeq X
MBS1520	90	Female	Chinese	SG90	Illumina HiSeq X
MBS1521	89	Female	Chinese	SG90	Illumina HiSeq X
MBS1522	89	Female	Chinese	SG90	Illumina HiSeq X
MBS1523	88	Male	Chinese	SG90	Illumina HiSeq X
MBS1524	90	Female	Chinese	SG90	Illumina HiSeq X
MBS1525	88	Male	Chinese	SG90	Illumina HiSeq X
MBS1526	88	Male	Chinese	SG90	Illumina HiSeq X
MBS1527	89	Male	Chinese	SG90	Illumina HiSeq X
MBS1528	92	Male	Chinese	SG90	Illumina HiSeq X
MBS1529	89	Male	Chinese	SG90	Illumina HiSeq X
MBS1530	88	Female	Chinese	SG90	Illumina HiSeq X
MBS1531	94	Female	Chinese	SG90	Illumina HiSeq X
MBS1532	88	Male	Chinese	SG90	Illumina HiSeq X
MBS1533	90	Female	Chinese	SG90	Illumina HiSeq X
MBS1534	88	Male	Chinese	SG90	Illumina HiSeq X
MBS1535	88	Male	Chinese	SG90	Illumina HiSeq X
MBS1536	94	Female	Chinese	SG90	Illumina HiSeq X
MBS1537	87	Male	Chinese	SG90	Illumina HiSeq X
MBS1538	86	Male	Chinese	SG90	Illumina HiSeq X
MBS1539	86	Female	Chinese	SG90	Illumina HiSeq X
MBS1540	91	Male	Chinese	SG90	Illumina HiSeq X
MBS1541	91	Female	Chinese	SG90	Illumina HiSeq X
MBS1542	90	Male	Chinese	SG90	Illumina HiSeq X
MBS1543	89	Male	Chinese	SG90	Illumina HiSeq X
MBS1544	86	Male	Chinese	SG90	Illumina HiSeq X
MBS1545	87	Female	Chinese	SG90	Illumina HiSeq X
MBS1546	87	Female	Chinese	SG90	Illumina HiSeq X
MBS1547	96	Male	Chinese	SG90	Illumina HiSeq X
MBS1548	89	Female	Chinese	SG90	Illumina HiSeq X
MBS1549	89	Female	Chinese	SG90	Illumina HiSeq X
MBS1550	89	Female	Chinese	SG90	Illumina HiSeq X
MBS1551	96	Female	Chinese	SG90	Illumina HiSeq X
MBS1552	88	Male	Chinese	SG90	Illumina HiSeq X
MBS1553	87	Male	Chinese	SG90	Illumina HiSeq X
MBS1554	91	Female	Chinese	SG90	Illumina HiSeq X
MBS1555	95	Female	Chinese	SG90	Illumina HiSeq X
MBS1556	91	Female	Chinese	SG90	Illumina HiSeq X
MBS1557	90	Female	Chinese	SG90	Illumina HiSeq X
MBS1558	90	Male	Chinese	SG90	Illumina HiSeq X
MBS1559	93	Male	Chinese	SG90	Illumina HiSeq X
MBS1560	89	Female	Chinese	SG90	Illumina HiSeq X
MBS1561	89	Male	Chinese	SG90	Illumina HiSeq X
MBS1562	87	Male	Chinese	SG90	Illumina HiSeq X
MBS1563	87	Male	Chinese	SG90	Illumina HiSeq X
MBS1564	86	Female	Chinese	SG90	Illumina HiSeq X
MBS1565	86	Male	Chinese	SG90	Illumina HiSeq X
MBS1566	89	Male	Chinese	SG90	Illumina HiSeq X
MBS1567	89	Female	Chinese	SG90	Illumina HiSeq X
MBS1568	89	Male	Chinese	SG90	Illumina HiSeq X
MBS1569	83	Female	Malay	SG90	Illumina HiSeq X
MBS1570	83	Female	Chinese	SG90	Illumina HiSeq X
MBS1571	83	Male	Chinese	SG90	Illumina HiSeq X
MBS1572	82	Female	Chinese	SG90	Illumina HiSeq X
MBS1573	80	Female	Chinese	SG90	Illumina HiSeq X
MBS1574	85	Female	Chinese	SG90	Illumina HiSeq X
MBS1575	83	Male	Chinese	SG90	Illumina HiSeq X
MBS1576	80	Female	Chinese	SG90	Illumina HiSeq X
MBS1577	81	Female	Chinese	SG90	Illumina HiSeq X
MBS1578	82	Male	Chinese	SG90	Illumina HiSeq X
MBS1579	81	Female	Chinese	SG90	Illumina HiSeq X
MBS1580	83	Male	Chinese	SG90	Illumina HiSeq X
MBS1581	81	Male	Others	SG90	Illumina HiSeq X
MBS1582	83	Female	Chinese	SG90	Illumina HiSeq X
MBS1583	83	Female	Chinese	SG90	Illumina HiSeq X
MBS1584	79	Female	Chinese	SG90	Illumina HiSeq X
MBS1585	80	Female	Chinese	SG90	Illumina HiSeq X
MBS1586	82	Female	Chinese	SG90	Illumina HiSeq X
MBS1587	83	Male	Chinese	SG90	Illumina HiSeq X
MBS1588	81	Female	Chinese	SG90	Illumina HiSeq X
MBS1589	83	Female	Chinese	SG90	Illumina HiSeq X
MBS1590	89	Female	Chinese	SG90	Illumina HiSeq X
MBS1591	81	Male	Chinese	SG90	Illumina HiSeq X
MBS1592	81	Female	Chinese	SG90	Illumina HiSeq X
MBS1593	83	Female	Chinese	SG90	Illumina HiSeq X
MBS1594	83	Female	Chinese	SG90	Illumina HiSeq X
MBS1595	82	Female	Chinese	SG90	Illumina HiSeq X
MBS1596	81	Male	Chinese	SG90	Illumina HiSeq X
MBS1597	84	Male	Indian	SG90	Illumina HiSeq X
MBS1598	79	Female	Chinese	SG90	Illumina HiSeq X
MBS1599	83	Female	Chinese	SG90	Illumina HiSeq X
MBS1600	83	Male	Chinese	SG90	Illumina HiSeq X
MBS1601	82	Female	Chinese	SG90	Illumina HiSeq X
MBS1602	82	Female	Chinese	SG90	Illumina HiSeq X
MBS1603	81	Male	Chinese	SG90	Illumina HiSeq X
MBS1604	83	Male	Chinese	SG90	Illumina HiSeq X
MBS1605	83	Female	Chinese	SG90	Illumina HiSeq X
MBS1606	83	Male	Chinese	SG90	Illumina HiSeq X
MBS1607	81	Male	Indian	SG90	Illumina HiSeq X
MBS1608	84	Male	Chinese	SG90	Illumina HiSeq X
MBS1609	80	Female	Chinese	SG90	Illumina HiSeq X
MBS1610	83	Male	Chinese	SG90	Illumina HiSeq X
MBS1611	82	Male	Chinese	SG90	Illumina HiSeq X
MBS1612	81	Male	Chinese	SG90	Illumina HiSeq X
MBS1613	81	Female	Chinese	SG90	Illumina HiSeq X
MBS1614	81	Male	Chinese	SG90	Illumina HiSeq X
MBS1615	81	Female	Chinese	SG90	Illumina HiSeq X
MBS1616	84	Male	Chinese	SG90	Illumina HiSeq X
MBE033	58	Female	Chinese	SPMP	Illumina HiSeq4K
MBE034	56	Female	Chinese	SPMP	Illumina HiSeq4K
MBE035	60	Female	Chinese	SPMP	Illumina HiSeq4K
MBE036	69	Female	Chinese	SPMP	Illumina HiSeq4K
MBE037	59	Female	Chinese	SPMP	Illumina HiSeq4K
MBE038	64	Male	Chinese	SPMP	Illumina HiSeq4K
MBE039	59	Male	Chinese	SPMP	Illumina HiSeq4K
MBH207	68	Female	Chinese	SPMP	Illumina HiSeq4K
MBH208	62	Male	Chinese	SPMP	Illumina HiSeq4K
MBM135	73	Male	Chinese	SPMP	Illumina HiSeq4K
MBM137	57	Female	Chinese	SPMP	Illumina HiSeq4K
MBM139	64	Female	Chinese	SPMP	Illumina HiSeq4K
MHS226	56	Female	Chinese	SPMP	Illumina HiSeq4K
MHS229	57	Male	Chinese	SPMP	Illumina HiSeq4K
MHS231	59	Male	Chinese	SPMP	Illumina HiSeq4K
MHS232	65	Male	Chinese	SPMP	Illumina HiSeq4K
MHS234	53	Male	Chinese	SPMP	Illumina HiSeq4K
MHS235	60	Female	Chinese	SPMP	Illumina HiSeq4K
MHS236	58	Female	Chinese	SPMP	Illumina HiSeq4K
MHS238	60	Female	Chinese	SPMP	Illumina HiSeq4K
MHS239	63	Male	Chinese	SPMP	Illumina HiSeq4K
MHS240	62	Female	Chinese	SPMP	Illumina HiSeq4K
MHS243	63	Female	Chinese	SPMP	Illumina HiSeq4K
MHS244	67	Male	Chinese	SPMP	Illumina HiSeq4K
MHS246	61	Female	Chinese	SPMP	Illumina HiSeq4K
MHS247	63	Female	Chinese	SPMP	Illumina HiSeq4K
MHS248	67	Female	Chinese	SPMP	Illumina HiSeq4K
MHS249	58	Female	Chinese	SPMP	Illumina HiSeq4K
MHS250	60	Female	Chinese	SPMP	Illumina HiSeq4K
MHS251	62	Female	Chinese	SPMP	Illumina HiSeq4K
MHS253	61	Male	Chinese	SPMP	Illumina HiSeq4K
MHS255	58	Female	Chinese	SPMP	Illumina HiSeq4K
MHS257	60	Male	Chinese	SPMP	Illumina HiSeq4K
MHS258	55	Female	Chinese	SPMP	Illumina HiSeq4K
MHS259	60	Female	Chinese	SPMP	Illumina HiSeq4K
MHS266	55	Male	Chinese	SPMP	Illumina HiSeq4K
MHS267	53	Male	Chinese	SPMP	Illumina HiSeq4K
MHS269	62	Male	Chinese	SPMP	Illumina HiSeq4K
MHS276	61	Female	Chinese	SPMP	Illumina HiSeq4K
MHS277	61	Female	Chinese	SPMP	Illumina HiSeq4K
MHS279	60	Female	Chinese	SPMP	Illumina HiSeq4K
MHS282	67	Male	Chinese	SPMP	Illumina HiSeq4K
MHS283	74	Female	Chinese	SPMP	Illumina HiSeq4K
MHS285	54	Male	Chinese	SPMP	Illumina HiSeq4K
MHS286	60	Male	Chinese	SPMP	Illumina HiSeq4K
MHS287	59	Female	Chinese	SPMP	Illumina HiSeq4K
MHS288	60	Male	Chinese	SPMP	Illumina HiSeq4K
MHS289	56	Female	Chinese	SPMP	Illumina HiSeq4K
WFC023	61	Male	Chinese	SPMP	Illumina HiSeq4K
WFC024	57	Female	Chinese	SPMP	Illumina HiSeq4K
CON001	21	Female	Chinese	T2D	Illumina GA
CON002	53	Female	Chinese	T2D	Illumina GA
CON003	61	Female	Chinese	T2D	Illumina GA
CON004	55	Female	Chinese	T2D	Illumina GA
CON005	53	Female	Chinese	T2D	Illumina GA
CON006	52	Female	Chinese	T2D	Illumina GA
CON007	55	Female	Chinese	T2D	Illumina GA
CON008	56	Female	Chinese	T2D	Illumina GA
CON009	46	Female	Chinese	T2D	Illumina GA
CON010	42	Female	Chinese	T2D	Illumina GA
CON011	49	Female	Chinese	T2D	Illumina GA
CON012	44	Female	Chinese	T2D	Illumina GA
CON013	48	Female	Chinese	T2D	Illumina GA
CON014	39	Female	Chinese	T2D	Illumina GA
CON015	42	Female	Chinese	T2D	Illumina GA
CON016	28	Male	Chinese	T2D	Illumina GA
CON017	27	Male	Chinese	T2D	Illumina GA
CON018	28	Male	Chinese	T2D	Illumina GA
CON019	48	Male	Chinese	T2D	Illumina GA
CON020	40	Male	Chinese	T2D	Illumina GA
CON021	57	Male	Chinese	T2D	Illumina GA
CON022	53	Male	Chinese	T2D	Illumina GA
CON023	50	Male	Chinese	T2D	Illumina GA
CON026	40	Male	Chinese	T2D	Illumina GA
CON027	45	Male	Chinese	T2D	Illumina GA
CON028	53	Male	Chinese	T2D	Illumina GA
CON029	54	Male	Chinese	T2D	Illumina GA
CON031	56	Male	Chinese	T2D	Illumina GA
CON032	26	Female	Chinese	T2D	Illumina GA
CON033	27	Female	Chinese	T2D	Illumina GA
CON034	27	Female	Chinese	T2D	Illumina GA
CON035	27	Female	Chinese	T2D	Illumina GA
CON036	29	Female	Chinese	T2D	Illumina GA
CON037	28	Female	Chinese	T2D	Illumina GA
CON038	27	Female	Chinese	T2D	Illumina GA
CON039	53	Female	Chinese	T2D	Illumina GA
CON040	44	Female	Chinese	T2D	Illumina GA
CON041	56	Female	Chinese	T2D	Illumina GA
CON042	54	Female	Chinese	T2D	Illumina GA
CON043	41	Female	Chinese	T2D	Illumina GA
CON044	50	Female	Chinese	T2D	Illumina GA
CON045	54	Female	Chinese	T2D	Illumina GA
CON046	67	Female	Chinese	T2D	Illumina GA
CON047	45	Female	Chinese	T2D	Illumina GA
CON048	52	Female	Chinese	T2D	Illumina GA
CON049	58	Female	Chinese	T2D	Illumina GA
CON050	60	Female	Chinese	T2D	Illumina GA
CON051	61	Female	Chinese	T2D	Illumina GA
CON052	43	Female	Chinese	T2D	Illumina GA
CON053	60	Female	Chinese	T2D	Illumina GA
CON054	52	Female	Chinese	T2D	Illumina GA
CON055	56	Female	Chinese	T2D	Illumina GA
CON056	50	Female	Chinese	T2D	Illumina GA
CON057	41	Female	Chinese	T2D	Illumina GA
CON058	47	Female	Chinese	T2D	Illumina GA
CON059	49	Female	Chinese	T2D	Illumina GA
CON060	44	Female	Chinese	T2D	Illumina GA
CON061	48	Female	Chinese	T2D	Illumina GA
CON062	47	Female	Chinese	T2D	Illumina GA
CON063	35	Female	Chinese	T2D	Illumina GA
CON064	46	Female	Chinese	T2D	Illumina GA
CON065	46	Female	Chinese	T2D	Illumina GA
CON066	45	Female	Chinese	T2D	Illumina GA
CON067	45	Female	Chinese	T2D	Illumina GA
CON068	41	Female	Chinese	T2D	Illumina GA
CON069	46	Female	Chinese	T2D	Illumina GA
CON070	48	Female	Chinese	T2D	Illumina GA
CON071	64	Female	Chinese	T2D	Illumina GA
CON072	41	Female	Chinese	T2D	Illumina GA
CON073	46	Female	Chinese	T2D	Illumina GA
CON074	41	Female	Chinese	T2D	Illumina GA
CON075	34	Female	Chinese	T2D	Illumina GA
CON076	43	Female	Chinese	T2D	Illumina GA
CON077	41	Female	Chinese	T2D	Illumina GA
CON078	41	Female	Chinese	T2D	Illumina GA
CON079	60	Female	Chinese	T2D	Illumina GA
CON080	56	Female	Chinese	T2D	Illumina GA
CON081	52	Male	Chinese	T2D	Illumina GA
CON082	53	Male	Chinese	T2D	Illumina GA
CON083	60	Male	Chinese	T2D	Illumina GA
CON084	69	Male	Chinese	T2D	Illumina GA
CON085	39	Male	Chinese	T2D	Illumina GA
CON086	67	Male	Chinese	T2D	Illumina GA
CON087	38	Male	Chinese	T2D	Illumina GA
CON088	56	Male	Chinese	T2D	Illumina GA
CON089	55	Male	Chinese	T2D	Illumina GA
CON090	47	Male	Chinese	T2D	Illumina GA
CON091	50	Male	Chinese	T2D	Illumina GA
CON092	70	Male	Chinese	T2D	Illumina GA
CON093	40	Male	Chinese	T2D	Illumina GA
CON095	54	Male	Chinese	T2D	Illumina GA
CON096	59	Male	Chinese	T2D	Illumina GA
CON097	57	Male	Chinese	T2D	Illumina GA
CON098	62	Male	Chinese	T2D	Illumina GA
CON099	55	Male	Chinese	T2D	Illumina GA
CON101	42	Male	Chinese	T2D	Illumina GA
CON104	55	Male	Chinese	T2D	Illumina GA
CON105	52	Male	Chinese	T2D	Illumina GA
CON106	46	Male	Chinese	T2D	Illumina GA
CON107	44	Male	Chinese	T2D	Illumina GA
NLF001	31	Female	Chinese	T2D	Illumina GA
NLF002	34	Female	Chinese	T2D	Illumina GA
NLF005	44	Female	Chinese	T2D	Illumina GA
NLF006	27	Female	Chinese	T2D	Illumina GA
NLF007	39	Female	Chinese	T2D	Illumina GA
NLF008	26	Female	Chinese	T2D	Illumina GA
NLF009	27	Female	Chinese	T2D	Illumina GA
NLF010	35	Female	Chinese	T2D	Illumina GA
NLF011	25	Female	Chinese	T2D	Illumina GA
NLF012	27	Female	Chinese	T2D	Illumina GA
NLF013	32	Female	Chinese	T2D	Illumina GA
NLF014	37	Female	Chinese	T2D	Illumina GA
NLF015	59	Female	Chinese	T2D	Illumina GA
NLM001	32	Male	Chinese	T2D	Illumina GA
NLM002	23	Male	Chinese	T2D	Illumina GA
NLM003	23	Male	Chinese	T2D	Illumina GA
NLM004	24	Male	Chinese	T2D	Illumina GA
NLM005	42	Male	Chinese	T2D	Illumina GA
NLM006	24	Male	Chinese	T2D	Illumina GA
NLM007	22	Male	Chinese	T2D	Illumina GA
NLM008	22	Male	Chinese	T2D	Illumina GA
NLM009	24	Male	Chinese	T2D	Illumina GA
NLM010	23	Male	Chinese	T2D	Illumina GA
NLM015	23	Male	Chinese	T2D	Illumina GA
NLM016	23	Male	Chinese	T2D	Illumina GA
NLM017	23	Male	Chinese	T2D	Illumina GA
NLM021	25	Male	Chinese	T2D	Illumina GA
NLM022	29	Male	Chinese	T2D	Illumina GA
NLM023	38	Male	Chinese	T2D	Illumina GA
NLM024	23	Male	Chinese	T2D	Illumina GA
NLM026	24	Male	Chinese	T2D	Illumina GA
NLM027	22	Male	Chinese	T2D	Illumina GA
NLM028	21	Male	Chinese	T2D	Illumina GA
NLM029	25	Male	Chinese	T2D	Illumina GA
NLM031	33	Male	Chinese	T2D	Illumina GA
NLM032	39	Male	Chinese	T2D	Illumina GA
NOF001	45	Female	Chinese	T2D	Illumina GA
NOF002	51	Female	Chinese	T2D	Illumina GA
NOF004	33	Female	Chinese	T2D	Illumina GA
NOF005	32	Female	Chinese	T2D	Illumina GA
NOF006	35	Female	Chinese	T2D	Illumina GA
NOF007	32	Female	Chinese	T2D	Illumina GA
NOF008	30	Female	Chinese	T2D	Illumina GA
NOF009	26	Female	Chinese	T2D	Illumina GA
NOF010	40	Female	Chinese	T2D	Illumina GA
NOF011	30	Female	Chinese	T2D	Illumina GA
NOF012	38	Female	Chinese	T2D	Illumina GA
NOF013	41	Female	Chinese	T2D	Illumina GA
NOF014	42	Female	Chinese	T2D	Illumina GA
NOM001	48	Male	Chinese	T2D	Illumina GA
NOM002	68	Male	Chinese	T2D	Illumina GA
NOM004	32	Male	Chinese	T2D	Illumina GA
NOM005	46	Male	Chinese	T2D	Illumina GA
NOM008	54	Male	Chinese	T2D	Illumina GA
NOM009	33	Male	Chinese	T2D	Illumina GA
NOM010	30	Male	Chinese	T2D	Illumina GA
NOM012	32	Male	Chinese	T2D	Illumina GA
NOM013	42	Male	Chinese	T2D	Illumina GA
NOM014	41	Male	Chinese	T2D	Illumina GA
NOM015	32	Male	Chinese	T2D	Illumina GA
NOM016	37	Male	Chinese	T2D	Illumina GA
NOM017	39	Male	Chinese	T2D	Illumina GA
NOM018	43	Male	Chinese	T2D	Illumina GA
NOM019	26	Male	Chinese	T2D	Illumina GA
NOM020	24	Male	Chinese	T2D	Illumina GA
NOM022	23	Male	Chinese	T2D	Illumina GA
NOM023	46	Male	Chinese	T2D	Illumina GA
NOM025	28	Male	Chinese	T2D	Illumina GA
NOM026	52	Male	Chinese	T2D	Illumina GA
NOM027	38	Male	Chinese	T2D	Illumina GA
NOM028	47	Male	Chinese	T2D	Illumina GA
MBS1124	26	Male	Chinese	CRE	Illumina HiSeq 2500
MBS1160	26	Male	Chinese	CRE	Illumina HiSeq 2500
MHH266	26	Male	Chinese	CRE	Illumina HiSeq 2500
MHH357	26	Male	Chinese	CRE	Illumina HiSeq 2500
MHH381	26	Male	Chinese	CRE	Illumina HiSeq 2500
MHH394	26	Male	Chinese	CRE	Illumina HiSeq 2500
MHH607	26	Male	Chinese	CRE	Illumina HiSeq 2500
MHS142	26	Male	Chinese	CRE	Illumina HiSeq 2500
MHH595	28	Female	Chinese	CRE	Illumina HiSeq 2500
MHS120	28	Female	Chinese	CRE	Illumina HiSeq 2500
MHS138	28	Female	Chinese	CRE	Illumina HiSeq 2500
MBS1163	38	Female	Chinese	CRE	Illumina HiSeq 2500
MHH257	38	Female	Chinese	CRE	Illumina HiSeq 2500
MHH359	38	Female	Chinese	CRE	Illumina HiSeq 2500
MHH375	38	Female	Chinese	CRE	Illumina HiSeq 2500
MHH396	38	Female	Chinese	CRE	Illumina HiSeq 2500
MHH574	38	Female	Chinese	CRE	Illumina HiSeq 2500
MHH623	38	Female	Chinese	CRE	Illumina HiSeq 2500
MBH094	47	Male	Chinese	CRE	Illumina HiSeq 2500
MBS1151	47	Male	Chinese	CRE	Illumina HiSeq 2500
MHH348	47	Male	Chinese	CRE	Illumina HiSeq 2500
MHH374	47	Female	Chinese	CRE	Illumina HiSeq 2500
MHH565	47	Male	Chinese	CRE	Illumina HiSeq 2500
MBH069	48	Female	Chinese	CRE	Illumina HiSeq 2500
MBS1116	48	Female	Chinese	CRE	Illumina HiSeq 2500
MBS1150	48	Female	Chinese	CRE	Illumina HiSeq 2500
MHH347	48	Female	Chinese	CRE	Illumina HiSeq 2500
MHH372	48	Female	Chinese	CRE	Illumina HiSeq 2500
MHH564	48	Female	Chinese	CRE	Illumina HiSeq 2500
MBH078	52	Female	Chinese	CRE	Illumina HiSeq 2500
MBS1123	52	Female	Chinese	CRE	Illumina HiSeq 2500
MBS1159	52	Female	Chinese	CRE	Illumina HiSeq 2500
MHH265	52	Female	Chinese	CRE	Illumina HiSeq 2500
MHH356	52	Female	Chinese	CRE	Illumina HiSeq 2500
MHH380	52	Female	Chinese	CRE	Illumina HiSeq 2500
MHH393	52	Female	Chinese	CRE	Illumina HiSeq 2500
MHH597	52	Female	Chinese	CRE	Illumina HiSeq 2500
MHS141	52	Female	Chinese	CRE	Illumina HiSeq 2500
MHH594	59	Female	Chinese	CRE	Illumina HiSeq 2500
MHS119	59	Female	Chinese	CRE	Illumina HiSeq 2500
MHS137	59	Female	Chinese	CRE	Illumina HiSeq 2500
MBH043	64	Female	Chinese	CRE	Illumina HiSeq 2500
MBH060	64	Female	Chinese	CRE	Illumina HiSeq 2500
MBH089	64	Female	Chinese	CRE	Illumina HiSeq 2500
MBS1141	64	Female	Chinese	CRE	Illumina HiSeq 2500
MHH336	64	Female	Chinese	CRE	Illumina HiSeq 2500
MHH366	64	Female	Chinese	CRE	Illumina HiSeq 2500
MHH552	64	Female	Chinese	CRE	Illumina HiSeq 2500
MHH616	64	Female	Chinese	CRE	Illumina HiSeq 2500
MBS1168	66	Female	Chinese	CRE	Illumina HiSeq 2500
MHH256	66	Male	Chinese	CRE	Illumina HiSeq 2500
MHH263	66	Female	Chinese	CRE	Illumina HiSeq 2500
MHH351	66	Female	Chinese	CRE	Illumina HiSeq 2500
MHH358	66	Male	Chinese	CRE	Illumina HiSeq 2500
MHH376	66	Male	Chinese	CRE	Illumina HiSeq 2500
MHH383	66	Female	Chinese	CRE	Illumina HiSeq 2500
MHH395	66	Male	Chinese	CRE	Illumina HiSeq 2500
MHH553	66	Female	Chinese	CRE	Illumina HiSeq 2500
MHH573	66	Male	Chinese	CRE	Illumina HiSeq 2500
MHH589	66	Female	Chinese	CRE	Illumina HiSeq 2500
MHH622	66	Male	Chinese	CRE	Illumina HiSeq 2500
MHH624	66	Female	Chinese	CRE	Illumina HiSeq 2500
MBS1169	69	Male	Chinese	CRE	Illumina HiSeq 2500
MHH264	69	Male	Chinese	CRE	Illumina HiSeq 2500
MHH352	69	Male	Chinese	CRE	Illumina HiSeq 2500
MHH384	69	Male	Chinese	CRE	Illumina HiSeq 2500
MHH554	69	Male	Chinese	CRE	Illumina HiSeq 2500
MHH590	69	Male	Chinese	CRE	Illumina HiSeq 2500
MHS124	69	Male	Chinese	CRE	Illumina HiSeq 2500
MBH068	72	Female	Chinese	CRE	Illumina HiSeq 2500
MBH095	72	Female	Chinese	CRE	Illumina HiSeq 2500
MHH346	72	Female	Chinese	CRE	Illumina HiSeq 2500
MHH370	72	Female	Chinese	CRE	Illumina HiSeq 2500
MHH563	72	Female	Chinese	CRE	Illumina HiSeq 2500
MBS1115	77	Male	Chinese	CRE	Illumina HiSeq 2500
MBS1152	77	Male	Chinese	CRE	Illumina HiSeq 2500
MHH260	77	Male	Chinese	CRE	Illumina HiSeq 2500
MHH344	77	Male	Chinese	CRE	Illumina HiSeq 2500
MHH373	77	Male	Chinese	CRE	Illumina HiSeq 2500
MHH392	77	Male	Chinese	CRE	Illumina HiSeq 2500
MHH596	77	Male	Chinese	CRE	Illumina HiSeq 2500
MHS136	77	Male	Chinese	CRE	Illumina HiSeq 2500
