## Supplementary Data File 3 for "Gut metagenomes of Asian octogenarians reveal metabolic potential expansion and distinct microbial species associated with aging phenotypes"

### Sheet: Species-level association
Species	FDR-adjusted p-value	β estimate	Standard Error
Eubacterium hallii	6.07432e-11	-6.94978	1.45154
Ruminococcus obeum	1.15975e-10	-9.38702	1.35088
Dorea longicatena	5.09663e-10	-5.28591	1.09835
Coprococcus comes	1.32391e-07	-10.6292	1.77243
Dorea formicigenerans	1.93611e-07	-13.7495	2.54545
Bifidobacterium pseudocatenulatum	3.88376e-06	-1.63387	0.479801
Faecalibacterium prausnitzii	5.32532e-06	-1.01473	0.141701
Lachnospiraceae bacterium 1 1 57FAA	8.50323e-06	-4.89252	0.965939
Roseburia inulinivorans	2.30288e-05	-2.24654	0.468689
Escherichia unclassified	3.72904e-05	1.0186	0.219209	NOTE - Organisms in red font had different directions in 3 methods. Hence, we don't highlight these species.
Eubacterium ventriosum	3.72904e-05	-5.98137	1.28395
Alistipes unclassified	4.3875e-05	2.4269	0.530106
Bilophila unclassified	6.29708e-05	-6.81773	1.57195
Bacteroides dorei	7.60627e-05	0.680713	0.132948
Bacteroidales bacterium ph8	0.000113226	1.50573	0.34686
Alistipes senegalensis	0.000143392	18.4146	4.3136
Coprococcus catus	0.000288498	-23.4603	5.73454
Parasutterella excrementihominis	0.000301074	-18.8576	4.6358
Ruminococcus lactaris	0.000413085	-5.61825	1.41215
Alistipes shahii	0.000680888	1.5331	0.275288
Alistipes onderdonkii	0.00159927	0.656303	0.183049
Lachnospiraceae bacterium 5 1 63FAA	0.00159927	-6.8812	1.91833
Ruminococcus gnavus	0.00161209	-0.54777	0.319178
Ruminococcus bromii	0.00268983	-0.870212	0.242336
Alistipes indistinctus	0.00359393	3.4864	1.05038
Ruminococcus callidus	0.00413287	-4.67186	1.42914
Megamonas funiformis	0.00432136	-9.78842	3.0153
Roseburia intestinalis	0.00521052	-1.54438	0.485378
Acidaminococcus unclassified	0.00527012	0.0609309	0.331573
Ruminococcus torques	0.00614408	-1.22118	0.390992
Bacteroides xylanisolvens	0.00670534	2.28441	0.62785
Eggerthella unclassified	0.00769103	-1.82396	1.87388
Eubacterium rectale	0.00774302	-0.713035	0.155157
Klebsiella pneumoniae	0.00891802	1.12384	0.374578
Megamonas unclassified	0.0108088	-1.0096	0.345567
Bifidobacterium adolescentis	0.0153387	-0.0224436	0.125132
Eubacterium eligens	0.0207629	-1.35488	0.509791
Roseburia hominis	0.0253116	-2.46235	0.95519
Ruminococcus sp 5 1 39BFAA	0.0258371	-1.14103	0.44539
Collinsella aerofaciens	0.0270181	-1.56819	0.633001
Parabacteroides johnsonii	0.0289117	-0.545827	1.51704
Escherichia coli	0.0310167	0.268545	0.109266
Parabacteroides merdae	0.0345238	0.945787	0.486979
Bacteroides clarus	0.0356321	1.38368	0.555827
Parabacteroides distasonis	0.0518197	0.901833	0.333242
Bacteroides massiliensis	0.0538435	-0.319073	0.195347
Parabacteroides goldsteinii	0.0616898	4.51677	1.79599
Alistipes finegoldii	0.0660659	3.5139	1.56825
Bacteroides stercoris	0.0681182	-0.267573	0.10079
Barnesiella intestinihominis	0.0707928	1.40837	0.600743
Peptostreptococcaceae noname unclassified	0.0779785	-4.16743	2.0058
Megamonas hypermegale	0.0839797	-2.32713	0.794285
Clostridium nexile	0.089705	-1.30538	0.649116
Coprobacillus unclassified	0.0922001	-9.70501	4.87378
Bacteroides caccae	0.0941413	0.700866	0.244607
Eubacterium siraeum	0.109339	-0.847633	0.445809
Sutterella wadsworthensis	0.110546	0.997178	0.528019
Bacteroides coprocola	0.119219	-0.769026	0.215302
Streptococcus salivarius	0.124192	-0.545639	0.405848
Subdoligranulum sp 4 3 54A2FAA	0.130216	-5.29072	2.92806
Bacteroides fragilis	0.144271	0.23738	0.136149
Paraprevotella unclassified	0.145505	-3.56842	1.33387
Megasphaera unclassified	0.149491	-0.360648	0.222203
Haemophilus parainfluenzae	0.152274	-1.47765	0.86804
Clostridium asparagiforme	0.155989	4.24871	2.52451
Bacteroides ovatus	0.156151	0.326466	0.127811
Lachnospiraceae bacterium 3 1 46FAA	0.167395	-8.02576	4.90755
Flavonifractor plautii	0.170696	-5.25354	3.26592
Parabacteroides unclassified	0.176368	0.424892	0.268095
Akkermansia muciniphila	0.178912	0.361134	0.229986
Bacteroides plebeius	0.18153	-0.558005	0.159221
Oscillibacter unclassified	0.210063	-0.510071	1.03526
Clostridium leptum	0.233166	-4.88296	3.44468
Coprobacter fastidiosus	0.239428	5.34605	3.85173
Paraprevotella clara	0.243127	-8.68924	3.18659
Bifidobacterium longum	0.299772	-0.336405	0.322286
Clostridium bolteae	0.30149	1.89435	1.62049
Phascolarctobacterium succinatutens	0.304085	-0.410572	0.903279
Alistipes putredinis	0.32931	0.170221	0.143927
Bifidobacterium bifidum	0.32931	-0.493628	0.415921
Bacteroides cellulosilyticus	0.331076	0.67262	0.380167
Bacteroides eggerthii	0.336706	0.194421	0.168565
Subdoligranulum unclassified	0.39108	-0.324986	0.309156
Odoribacter splanchnicus	0.424782	-1.04138	1.06303
Prevotella copri	0.433958	0.0577861	0.0607764
Clostridium hathewayi	0.436395	3.71381	2.48338
Bacteroides nordii	0.441163	-9.99886	7.15382
Bacteroides finegoldii	0.441277	0.240182	0.587527
Enterobacter cloacae	0.443456	0.883481	0.952153
Bacteroides uniformis	0.446015	0.129649	0.14158
Bacteroides intestinalis	0.456139	-0.937465	1.05095
Bacteroides thetaiotaomicron	0.457103	0.181701	0.205921
Adlercreutzia equolifaciens	0.524267	-3.34316	4.31252
Streptococcus parasanguinis	0.551853	0.777758	1.25985
Veillonella parvula	0.559871	0.807089	1.12573
Veillonella unclassified	0.578798	-0.275043	0.709303
Bacteroides salyersiae	0.578956	0.648991	0.951387
Lachnospiraceae bacterium 8 1 57FAA	0.667606	-2.02731	3.70166
Eubacterium biforme	0.708748	0.65644	1.39454
Megamonas rupellensis	0.708748	-0.542978	1.16234
Prevotella stercorea	0.826556	-0.0380264	0.146107
Roseburia unclassified	0.826556	-0.788789	2.98285
Bacteroides vulgatus	0.833774	-0.0375253	0.155766
Desulfovibrio piger	0.943976	-0.390762	5.55789

### Sheet: Genus-level association
Genus	FDR-adjusted p-value	β estimate	Standard Error
Dorea	1.31122e-12	-6.90473	0.880756
Faecalibacterium	1.76054e-12	-1.06444	0.138247
Roseburia	8.97404e-09	-1.73602	0.274387
Ruminococcus	7.08867e-08	-1.10641	0.186758
Bilophila	2.45084e-07	-7.90737	1.39648
Alistipes	2.64101e-05	0.377145	0.0801102
Blautia	3.32479e-05	-0.989522	0.213932
Bacteroidales noname	3.58018e-05	1.36635	0.298304
Parasutterella	8.24462e-05	-20.1916	4.62161
Eubacterium	0.000352074	-0.582555	0.145949
Lachnospiraceae noname	0.000352074	-3.3244	0.835329
Coprococcus	0.00108858	-2.80874	0.764996
Bifidobacterium	0.00110663	-0.332406	0.0911655
Paraprevotella	0.00132347	-2.64947	0.740304
Collinsella	0.00607821	-1.84347	0.589334
Bacteroides	0.00634691	0.12739	0.0411519
Escherichia	0.0124931	0.225841	0.0788104
Fusobacterium	0.0178369	-3.60055	1.32768
Klebsiella	0.0178369	0.887199	0.326382
Coprobacillus	0.0232639	-10.0793	3.87131
Acidaminococcaceae unclassified	0.0278143	6.68919	2.65067
Megamonas	0.032196	-0.659073	0.268552
Odoribacter	0.0505834	1.30922	0.577237
Barnesiella	0.0514547	1.35052	0.601587
Haemophilus	0.0798428	-1.76172	0.858772
Subdoligranulum	0.113964	-0.547217	0.290836
Peptostreptococcaceae noname	0.11475	-3.12138	1.67667
Flavonifractor	0.162992	-5.53905	3.29268
Sutterella	0.194144	0.728286	0.46116
Anaerostipes	0.20705	-5.65492	3.73842
Megasphaera	0.20705	-0.419806	0.276047
Akkermansia	0.213741	0.332329	0.2246
Erysipelotrichaceae noname	0.261459	-1.48427	1.09557
Coprobacter	0.305116	4.71419	3.77002
Sutterellaceae unclassified	0.312469	1.21884	0.999398
Eggerthella	0.315884	-1.94626	1.62669
Parabacteroides	0.348477	0.178628	0.161256
Prevotella	0.348477	0.058844	0.0533154
Clostridium	0.387633	-0.376193	0.374679
Streptococcus	0.387633	-0.260519	0.259791
Desulfovibrio	0.394049	4.03289	4.16588
Oscillibacter	0.394049	-1.06363	1.10851
Enterobacter	0.462935	0.745084	0.896392
Adlercreutzia	0.509499	-2.85273	3.92703
Phascolarctobacterium	0.509499	-0.630524	0.861304
Anaerotruncus	0.680402	-2.67874	5.70264
Lactobacillus	0.714647	0.168484	0.415771
Veillonella	0.856093	0.0862119	0.423103
Acidaminococcus	0.961697	0.0164601	0.342576

### Sheet: Phylum-level association
Phylum	FDR-adjusted p-value	β estimate	Standard Error
Firmicutes	6.50972e-30	-0.494443	0.0400877
Bacteroidetes	9.67179e-19	0.325792	0.0348409
Actinobacteria	2.46624e-05	-0.378822	0.0851322
Fusobacteria	0.00771946	-3.91814	1.36999
Proteobacteria	0.0110754	0.200965	0.0753693
Viruses_noname	0.0893599	0.169821	0.0957054
Verrucomicrobia	0.221435	0.282432	0.230703
