## Supplementary Data File 5 for "Gut metagenomes of Asian octogenarians reveal metabolic potential expansion and distinct microbial species associated with aging phenotypes"

### Sheet: Sheet2
Name of pathway	Highest class average (log10)	Age group	LDA effect size (log10)	p-value	Category
Aromatic amino acid biosynthesis	4.04	61-70	3.24	4e-19	Amino acid metabolism
L-isoleucine biosynthesis I	4.17	61-70	3.22	0.0016	Amino acid metabolism
L-isoleucine biosynthesis III	3.98	21-40	3.48	1.4e-57	Amino acid metabolism
L-proline biosynthesis II	3.46	61-70	3.01	3.8e-30	Amino acid metabolism
L-serine and glycine biosynthesis I	3.83	21-40	3.29	2.3e-35	Amino acid metabolism
L-ornithine de novo biosynthesis	3.97	81-90	3.48	1.5e-26	Amino acid metabolism
L-arginine biosynthesis I	3.79	41-60	3.04	6.2e-17	Amino acid metabolism
Branched amino acid biosynthesis	4.02	21-40	3.5	1e-56	Amino acid metabolism
L-histidine biosynthesis	3.75	61-70	3.06	4.5e-08	Amino acid metabolism
L-lysine biosynthesis III	4.23	81-90	3.49	4.3e-19	Amino acid metabolism
L-isoleucine biosynthesis I	3.93	41-60	3.33	2.9e-46	Amino acid metabolism
L-isoleucine biosynthesis II	3.7	21-40	3.21	2.9e-15	Amino acid metabolism
L-lysine, L-threonine and L-methionine biosynthesis II	3.98	61-70	3.22	8.1e-07	Amino acid metabolism
L-threonine biosynthesis	3.89	41-60	3.22	3.7e-29	Amino acid metabolism
L-tryptophan biosynthesis	3.62	71-80	3.17	1.5e-32	Amino acid metabolism
L-valine biosynthesis	4.17	61-70	3.22	0.0016	Amino acid metabolism
Fatty acid elongation -- saturated	3.63	21-40	3.12	5.1e-15	Lipid metabolism
Fatty acid biosynthesis initiation	3.52	21-40	3.02	8.3e-14	Lipid metabolism
Mycolate biosynthesis	3.62	21-40	3.13	5.1e-16	Lipid metabolism
Octanoyl-[acyl-carrier protein] biosynthesis	3.51	21-40	3.02	1.9e-14	Lipid metabolism
Oleate biosynthesis IV	3.6	21-40	3.11	7.1e-15	Lipid metabolism
Palmitate biosynthesis II	3.51	21-40	3.05	2.7e-17	Lipid metabolism
Palmitoleate biosynthesis I	3.58	21-40	3.08	3.2e-15	Lipid metabolism
Stearate biosynthesis II	3.55	21-40	3.01	4.8e-16	Lipid metabolism
(5Z)-dodec-5-enoate biosynthesis	3.57	21-40	3.07	7.3e-14	Lipid metabolism
D-galactose degradation V	3.8	61-70	3.31	5.9e-48	Sugar metabolism
Glycolysis I	3.86	91-100	3.32	2.9e-35	Sugar metabolism
DTDP-L-rhamnose biosynthesis I	4.04	21-40	3.46	8.6e-22	Sugar metabolism
Pentose phosphate pathway	3.92	61-70	3.24	7.6e-10	Sugar metabolism
Glycolysis IV	4.12	21-40	3.19	3.5e-06	Sugar metabolism
Galactose degradation I	3.79	61-70	3.29	9e-37	Sugar metabolism
Gluconeogenesis I	3.51	71-80	3.02	2.9e-08	Sugar metabolism
Glycogen biosynthesis I	3.64	21-40	3.17	6.5e-43	Sugar metabolism
Glycolysis II	3.86	91-100	3.33	1e-36	Sugar metabolism
Glycolysis VI	3.74	91-100	3.02	1.9e-17	Sugar metabolism
Methylerythritol phosphate pathway I	4.13	81-90	3.2	2.2e-06	Sugar metabolism
Pyruvate fermentation to acetate and lactate II	3.72	21-40	3.3	1.2e-52	Sugar metabolism
Pyruvate fermentation to isobutanol	4.17	61-70	3.18	0.00031	Sugar metabolism
Stachyose degradation	3.69	61-70	3.11	6.1e-25	Sugar metabolism
Starch degradation V	4.05	61-70	3.6	2.7e-39	Sugar metabolism
Sucrose degradation III	3.63	61-70	3.09	4.3e-17	Sugar metabolism
Calvin-Benson-Bassham cycle	3.95	61-70	3.11	3.8e-06	Sugar metabolism
Chorismate biosynthesis I	4.05	61-70	3.3	1.5e-24	Vitamin, Energy metabolism and Cell Wall Biosynthesis
Coenzyme A biosynthesis I	3.78	21-40	3.22	4.5e-24	Vitamin, Energy metabolism and Cell Wall Biosynthesis
Adenine and adenosine salvage III	4	21-40	3.26	4.4e-13	Vitamin, Energy metabolism and Cell Wall Biosynthesis
Adenosylcobalamin salvage from cobinamide I	3.67	21-40	3.15	5.4e-42	Vitamin, Energy metabolism and Cell Wall Biosynthesis
Anhydromuropeptides recycling	3.57	91-100	3.1	4.2e-15	Vitamin, Energy metabolism and Cell Wall Biosynthesis
Pantothenate and coenzyme A biosynthesis I	3.85	21-40	3.1	5.5e-11	Vitamin, Energy metabolism and Cell Wall Biosynthesis
Pantothenate and coenzyme A biosynthesis III	3.73	21-40	3.19	2.1e-19	Vitamin, Energy metabolism and Cell Wall Biosynthesis
Flavin biosynthesis I	3.65	91-100	3.17	3.6e-24	Vitamin, Energy metabolism and Cell Wall Biosynthesis
Inosine-5'-phosphate biosynthesis III	3.64	71-80	3.06	8.8e-16	Vitamin, Energy metabolism and Cell Wall Biosynthesis
NAD biosynthesis I	3.84	21-40	3.25	1.7e-25	Vitamin, Energy metabolism and Cell Wall Biosynthesis
Purine ribonucleosides degradation	3.88	61-70	3.31	3.2e-37	Vitamin, Energy metabolism and Cell Wall Biosynthesis
Pyridoxal 5'-phosphate biosynthesis and salvage	3.89	81-90	3.31	1.4e-22	Vitamin, Energy metabolism and Cell Wall Biosynthesis
Pyridoxal 5'-phosphate biosynthesis I	3.93	81-90	3.41	8e-29	Vitamin, Energy metabolism and Cell Wall Biosynthesis
Pyrimidine ribonucleosides salvage	3.63	21-40	3.27	5.3e-45	Vitamin, Energy metabolism and Cell Wall Biosynthesis
Sulfate reduction I	3.53	91-100	3.11	1.7e-14	Vitamin, Energy metabolism and Cell Wall Biosynthesis
Thiamin diphosphate biosynthesis I	3.68	91-100	3.1	6.8e-08	Vitamin, Energy metabolism and Cell Wall Biosynthesis
Thiamin diphosphate biosynthesis II	3.61	91-100	3.13	1.5e-17	Vitamin, Energy metabolism and Cell Wall Biosynthesis
Thiamin diphosphate biosynthesis III	3.73	21-40	3.03	7.6e-19	Vitamin, Energy metabolism and Cell Wall Biosynthesis
UDP-N-acetylmuramoyl-pentapeptide biosynthesis I	4.19	81-90	3.28	2.8e-10	Vitamin, Energy metabolism and Cell Wall Biosynthesis
UDP-N-acetylmuramoyl-pentapeptide biosynthesis II	4.2	81-90	3.38	2e-14	Vitamin, Energy metabolism and Cell Wall Biosynthesis
Urate biosynthesis/inosine 5'-phosphate degradation	4.15	81-90	3.39	8.3e-32	Vitamin, Energy metabolism and Cell Wall Biosynthesis
UMP biosynthesis	4.24	81-90	3.59	3.2e-28	Vitamin, Energy metabolism and Cell Wall Biosynthesis
5-aminoimidazole ribonucleotide biosynthesis I	4.04	61-70	3.3	7.2e-10	Vitamin, Energy metabolism and Cell Wall Biosynthesis
5-aminoimidazole ribonucleotide biosynthesis II	4.05	61-70	3.37	2.6e-16	Vitamin, Energy metabolism and Cell Wall Biosynthesis
6-hydroxymethyl-dihydropterin diphosphate biosynthesis I	3.85	21-40	3.4	8.7e-30	Vitamin, Energy metabolism and Cell Wall Biosynthesis
5-aminoimidazole ribonucleotide biosynthesis	4.05	61-70	3.37	2.6e-16	Vitamin, Energy metabolism and Cell Wall Biosynthesis
8-amino-7-oxononanoate biosynthesis I	3.53	21-40	3.03	9.7e-13	Vitamin, Energy metabolism and Cell Wall Biosynthesis
tRNA charging	3.73	21-40	3.34	8.8e-45	Vitamin, Energy metabolism and Cell Wall Biosynthesis
